# Mitag4taxa: Extracting SSU rRNA Illumina reads from metagenomes for taxonomic classification

**DOI:** 10.64898/2026.05.01.722230

**Authors:** Yinghui He, Yiling Du, Loi Nguyen, Yong Wang

## Abstract

The prevailing taxonomic profiling methods for an environmental sample rely heavily on PCR amplification of SSU ribosomal RNA (rRNA) genes and genome-based reference databases. Identification and extraction of Illumina metagenomics sequencing data are PCR independent but technically challenging in recognition of the SSU rRNA fragments. Here we present Mitag4taxa, a computational pipeline designed for taxonomic profiling of microbial communities from metagenomic Illumina sequencing reads containing rRNA tags (mitag). A Hidden Markov Model (HMM) of SSU rRNA genes and those for the V4 region of 16S rRNA and the V9 region of 18S rRNA genes were created, respectively, using the representative sequences of different families and corresponding hypervariable regions in the SILVA database. The pipeline identifies and extracts 16S and 18S rRNA gene fragments along with the quality score from metagenomic or metatranscriptomic datasets using HMM search integrated with the models. The hypervariable regions, including the V4 region of 16S rRNA and the V9 region of 18S rRNA genes, can be further scanned and recruited for taxonomic classification and biodiversity estimate. To demonstrate its high reliability, the performance of Mitag4taxa was evaluated using both real and simulated datasets. In human gut metagenomic assessments, taxonomic profiles derived from Mitag4taxa showed high consistency with those based on conventional 16S rRNA gene amplicons, identifying dominant families such as *Bacteroidaceae* and *Prevotellaceae* with similar relative abundances. Statistical analyses confirmed highly significant positive correlations between Mitag4taxa and amplicon-based community structures. The 18S V9 module was further validated using shotgun metagenomic data from deep-sea sediment cores, successfully recovering key eukaryotic taxa such as *Collodaria* and *Leotiomycetes*. Furthermore, benchmarking against the RiboTagger software using CAMI marine simulated datasets revealed that Mitag4taxa achieved a higher average F1 score and lower error metrics. Overall, Mitag4taxa provides a complementary rRNA gene amplicon- and genome-independent strategy for microbial community profiling, enabling improved detection of both prokaryotic and eukaryotic taxa from metagenomic and metatranscriptomic sequencing data.
