## Supplementary material for "Mitag4taxa: Extracting SSU rRNA Illumina reads from metagenomes for taxonomic classification": Supplmenty Table

### Sheet: Table S1
Table S1. Relative abundance of prokaryotes across metagenomic datasets at the family level based on V4 region of 16S rRNA gene identified using Mitag4taxa and OTU of the V4-region amplicons
Taxon	MG-OTU_A1	MG-OTU_A2	MG-OTU_A3	MG-OTU_A4	MG-OTU_A5	MG-OTU_A6	MG-OTU_C1	MG-OTU_C2	MG-OTU_C3	MG-OTU_C4	MG-OTU_H1	MG-OTU_H2	MG-OTU_H3	MG-OTU_H4	MG-OTU_H5	MG-OTU_H6	Average	Standard deviation	Standard Error
Bacteria; Bacteroidota; Bacteroidia; Bacteroidales; Bacteroidaceae	0.52754	0.0310512	0.00425532	0.519585	0.284773	0.421845	0.0165877	0.142857	0.328648	0.581289	0.064154	0.713026	0.0317193	0.603154	0.262153	0.399184	0.308239	0.239458	0.0598646
Bacteria; Bacteroidota; Bacteroidia; Bacteroidales; Prevotellaceae	0.00104913	0.205998	0.0382979	0.00172811	0	0.00996644	0.655608	0.165074	0.234394	0.00128158	0.702486	0.00195886	0.86688	0.00433317	0.413194	0	0.206391	0.293279	0.0733197
Bacteria; Firmicutes; Clostridia; Lachnospirales; Lachnospiraceae	0.0180101	0.0643744	0.0382979	0.264977	0.0593276	0.122343	0.0805687	0.159964	0.117817	0.133468	0.0449078	0.140059	0.0308757	0.0930428	0.133681	0.390443	0.11826	0.0952903	0.0238226
Bacteria; Firmicutes; Clostridia; Oscillospirales; Ruminococcaceae	0.000174856	0.0240836	0.00851064	0.0501152	0.0230719	0.00793247	0.0552923	0.255054	0.0880529	0.077078	0.0192462	0.0225269	0.00118104	0.131078	0.0720486	0.0611888	0.0560398	0.0644527	0.0161132
Bacteria; Proteobacteria; Gammaproteobacteria; Enterobacterales;Other	0.0924987	0.0380188	0.0851064	0.00633641	0.406065	0.0440354	0.00394945	0.0024439	0.00496073	0.0142805	0.000801925	0.0029383	0.00134976	0.00312951	0.000868056	0.011655	0.0449023	0.100751	0.0251877
Bacteria; Proteobacteria; Gammaproteobacteria; Enterobacterales; Enterobacteriaceae	0.131492	0.0377158	0.174468	0.0115207	0.156229	0.061019	0.00473934	0	0.00206697	0.0144636	0	0.00587659	0.000674878	0.00228695	0	0.0221445	0.0390436	0.059884	0.014971
Bacteria; Actinobacteriota; Actinobacteria; Bifidobacteriales; Bifidobacteriaceae	0.00629481	0.300515	0.0510638	0.00403226	0	0.0541035	0.00473934	0.00333259	0	0.000732332	0.00160385	0.0117532	0.000843597	0.0273231	0.00173611	0.0308858	0.031185	0.0740355	0.0185089
Bacteria; Firmicutes; Negativicutes; Veillonellales-Selenomonadales; Veillonellaceae	0.122574	0.140412	0.0212766	0.00230415	0.00461437	0.0191193	0.0268562	0.00333259	0.0165358	0.00201391	0.000801925	0.00587659	0.000674878	0.0155272	0.0078125	0.0297203	0.0262158	0.0422843	0.0105711
Bacteria; Firmicutes; Bacilli; Lactobacillales; Streptococcaceae	0.040042	0.00318085	0.314894	0.00115207	0.00131839	0.00345774	0.00394945	0.00111086	0	0.000366166	0.000801925	0	0.000506158	0.000722195	0	0.00407925	0.0234738	0.0783178	0.0195795
Bacteria; Firmicutes; Negativicutes; Veillonellales-Selenomonadales; Selenomonadaceae	0	0.00136322	0	0	0	0.000406793	0	0	0.0281108	0.0388136	0.116279	0	0.0409988	0.0128792	0.0190972	0	0.0161218	0.030411	0.00760275
Bacteria; Firmicutes; Clostridia; Oscillospirales; Oscillospiraceae	0	0.000757346	0	0.0138249	0.000659196	0.00122038	0.0189573	0.0597645	0.0744109	0.0146467	0.0064154	0.0117532	0.000506158	0.0209437	0.0190972	0.0011655	0.0152576	0.021811	0.00545276
Bacteria; Bacteroidota; Bacteroidia; Bacteroidales; Tannerellaceae	0.000524567	0.000908816	0	0.0668203	0.0171391	0.00945795	0.000789889	0.0186625	0.0198429	0.024167	0.00801925	0.0156709	0.000506158	0.0129995	0.00868056	0.0297203	0.0146194	0.0167215	0.00418037
Bacteria; Firmicutes; Bacilli; Erysipelotrichales; Erysipelatoclostridiaceae	0.000524567	0.00257498	0.102128	0.00288018	0.00131839	0.00416963	0.035545	0.00844257	0.00124018	0.00457708	0.00160385	0.00195886	0	0.00132402	0	0.0011655	0.0105908	0.0258669	0.00646674
Bacteria; Firmicutes; Clostridia; Clostridiales; Clostridiaceae	0.00419654	0.00605877	0.102128	0	0.023731	0.00579681	0.00631912	0.000888691	0.00372055	0.000183083	0	0	0	0.00252768	0	0	0.00972187	0.0253376	0.00633439
Bacteria; Firmicutes; Negativicutes; Acidaminococcales; Acidaminococcaceae	0.000349711	0.0308997	0	0.0213134	0.00461437	0.00589851	0.0323855	0.00444346	0	0.0128158	0.00481155	0.029383	0.00101232	0.00240732	0.00260417	0.000582751	0.00959509	0.0119037	0.00297592
Bacteria; Fusobacteriota; Fusobacteriia; Fusobacteriales; Fusobacteriaceae	0	0.000151469	0	0.00576037	0.00922874	0.122445	0	0	0	0.015379	0	0	0.000168719	0	0	0	0.00957082	0.0304215	0.00760538
Bacteria; Proteobacteria; Gammaproteobacteria; Burkholderiales; Sutterellaceae	0	0.00272645	0	0.00518433	0.000659196	0.0139327	0.00631912	0.000888691	0.00413394	0.00677408	0.0136327	0.0146915	0.0136663	0.0104718	0.0130208	0.0011655	0.00670419	0.00567122	0.00141781
Bacteria; Firmicutes; Clostridia; Christensenellales; Christensenellaceae	0	0.000151469	0	0	0	0.000101698	0.00157978	0.0844257	0	0.00128158	0	0	0	0.00108329	0	0	0.00553897	0.0210431	0.00526077
Bacteria; Bacteroidota; Bacteroidia; Bacteroidales; Rikenellaceae	0	0.000605877	0	0	0	0.000203397	0.00473934	0.0108865	0.0144688	0.0192237	0.000801925	0.00391773	0.000506158	0.0144439	0.0112847	0.000582751	0.00510405	0.00661322	0.00165331
Bacteria; Proteobacteria; Gammaproteobacteria; Burkholderiales;Other	0.000524567	0.00106029	0	0.000576037	0.00395518	0.00305095	0.00394945	0.00622084	0.0210831	0.000732332	0	0.000979432	0.000843597	0.000361098	0.0138889	0	0.00357661	0.00586539	0.00146635
Minor Group	0.0542053	0.107392	0.0595745	0.0218894	0.00329598	0.0894946	0.0371248	0.0722062	0.0405126	0.0364335	0.0136327	0.0176298	0.00708622	0.0399615	0.0208333	0.016317	0.0398493	0.0300187	0.00750467

### Sheet: Table S2
Table S2. Relative abundance of prokaryotes across metagenomic datasets at the family level based on the reads for V4 region of 16S rRNA genes identified using Mitag4taxa and ASV of the V4-region amplicons
Taxon	MG-ASV_A1	MG-ASV_A2	MG-ASV_A3	MG-ASV_A4	MG-ASV_A5	MG-ASV_A6	MG-ASV_C1	MG-ASV_C2	MG-ASV_C3	MG-ASV_C4	MG-ASV_H1	MG-ASV_H2	MG-ASV_H3	MG-ASV_H4	MG-ASV_H5	MG-ASV_H6	Average	Standard deviation	Standard Error
Bacteria; Bacteroidota; Bacteroidia; Bacteroidales; Bacteroidaceae	0.52406	0.04602	0	0.622327	0.218997	0.473316	0	0.136909	0.383502	0.681346	0.027027	0.754098	0.0116715	0.682666	0.186567	0.462295	0.325675	0.277266	0.0693165
Bacteria; Bacteroidota; Bacteroidia; Bacteroidales; Prevotellaceae	0	0.300995	0.076923	0	0	0.0041296	0.789916	0.236593	0.2822	0	0.861004	0	0.904543	0.000690608	0.611941	0	0.254308	0.342086	0.0855216
Bacteria; Firmicutes; Clostridia; Lachnospirales; Lachnospiraceae	0.0136865	0.0733832	0	0.199525	0.0343008	0.125794	0.0966386	0.177287	0.0723589	0.149926	0.019305	0.125683	0.0158399	0.089779	0.104478	0.321312	0.101206	0.083913	0.0209783
Bacteria; Proteobacteria; Gammaproteobacteria; Enterobacterales; Enterobacteriaceae	0.22958	0.0236319	0.076923	0	0.44591	0.100063	0	0	0.00434154	0.0232558	0	0.010929	0	0.000690608	0	0.052459	0.0604865	0.119143	0.0297857
Bacteria; Firmicutes; Clostridia; Oscillospirales; Ruminococcaceae	0	0.0248757	0	0.08076	0.00527704	0.00158831	0.012605	0.270662	0.104197	0.0524493	0	0.0218579	0	0.137431	0	0.052459	0.0477602	0.072946	0.0182365
Bacteria; Firmicutes; Negativicutes; Veillonellales-Selenomonadales; Veillonellaceae	0.121412	0.189055	0	0	0.00791556	0.0174714	0	0	0.00578872	0	0	0	0	0.0103591	0	0.0459017	0.024869	0.0536675	0.0134169
Bacteria; Firmicutes; Bacilli; Lactobacillales; Streptococcaceae	0.0304635	0.00310946	0.230769	0	0	0.00127065	0	0	0	0	0	0	0	0	0	0	0.0166008	0.0576104	0.0144026
Bacteria; Actinobacteriota; Actinobacteria; Bifidobacteriales; Bifidobacteriaceae	0.0083885	0.210821	0.076923	0	0	0.0403431	0	0	0	0	0	0	0	0.0176105	0	0.00983607	0.0227451	0.0542771	0.0135693
Bacteria; Firmicutes; Clostridia; Oscillospirales; Oscillospiraceae	0	0	0	0.0285035	0	0	0.0252101	0.0391167	0.0636759	0.00940128	0.011583	0.0163934	0	0.0148481	0.0223881	0	0.014445	0.0180872	0.00452179
Bacteria; Proteobacteria; Gammaproteobacteria; Enterobacterales;Other	0.0198675	0	0.153846	0	0.14248	0.00984752	0	0	0	0.00296883	0	0	0	0	0	0	0.0205631	0.050136	0.012534
Bacteria; Fusobacteriota; Fusobacteriia; Fusobacteriales; Fusobacteriaceae	0	0	0	0	0.00527704	0.138183	0	0	0	0.00544285	0	0	0	0	0	0	0.00930642	0.0344153	0.00860383
Bacteria; Firmicutes; Negativicutes; Veillonellales-Selenomonadales; Selenomonadaceae	0	0	0	0	0	0	0	0	0.0231549	0.0286987	0.0656371	0	0.0475198	0.00621547	0	0	0.0107016	0.0202194	0.00505485
Bacteria;Other;Other;Other;Other	0.000883	0.0410448	0	0	0.00791556	0.0149301	0.0210084	0.0113565	0.00434154	0.00445324	0	0	0.0116715	0.00172652	0.0746269	0	0.0121224	0.019895	0.00497375
Bacteria; Bacteroidota; Bacteroidia; Bacteroidales; Tannerellaceae	0	0	0	0.0356294	0	0	0	0.00504732	0.0217077	0.00593765	0	0.0601093	0	0.00414365	0	0.0557377	0.0117695	0.0205297	0.00513243
Bacteria; Proteobacteria; Gammaproteobacteria;Other;Other	0.0013245	0	0	0	0.116095	0	0	0	0	0	0	0	0	0	0	0	0.00733871	0.0290035	0.00725088
Bacteria; Firmicutes; Bacilli; Erysipelotrichales; Erysipelatoclostridiaceae	0	0.00559702	0.076923	0.00475059	0	0.00222363	0	0.00378549	0	0	0	0	0	0.000690608	0	0	0.00587315	0.0190419	0.00476047
Bacteria; Firmicutes; Negativicutes; Acidaminococcales; Acidaminococcaceae	0	0.0254976	0	0.0285035	0	0.00508259	0.0420168	0.00189274	0	0.0143493	0	0	0	0.00276243	0	0	0.00750656	0.0130878	0.00327195
Bacteria; Actinobacteriota; Coriobacteriia; Coriobacteriales; Coriobacteriaceae	0	0.0124378	0.192308	0	0	0	0.012605	0	0	0	0	0	0.00125052	0.00276243	0	0	0.0138352	0.0477789	0.0119447
Bacteria; Firmicutes; Clostridia; Christensenellales; Christensenellaceae	0	0	0	0	0	0	0	0.0700316	0	0	0	0	0	0	0	0	0.00437697	0.0175079	0.00437697
Bacteria; Proteobacteria; Gammaproteobacteria; Burkholderiales; Sutterellaceae	0	0	0	0	0	0.00635324	0	0	0.0115774	0.00544285	0.015444	0.010929	0.00666944	0.00414365	0	0	0.00378497	0.00512783	0.00128196
Minor Group	0.048565	0.0404229	0	0	0.00527704	0.0574968	0	0.0473186	0.0231549	0.0163285	0	0	0.000833681	0.0234807	0	0	0.0164299	0.0209779	0.00524448

### Sheet: Table S3
Table S3. Relative abundance of prokaryotes across amplicon datasets at the family level
Taxon	16S_A1	16S_A2	16S_A3	16S_A4	16S_A5	16S_A6	16S_C1	16S_C2	16S_C3	16S_C4	16S_H1	16S_H2	16S_H3	16S_H4	16S_H5	16S_H6	average	Standard deviation	Standard Error
Bacteria; Bacteroidota; Bacteroidia; Bacteroidales; Bacteroidaceae	0.474557	0.0181087	0.00610306	0.478878	0.228831	0.490318	0.0219839	0.202251	0.16499	0.459234	0.0997832	0.639873	0.0804898	0.57322	0.204596	0.382194	0.282838	0.214414	0.0536036
Bacteria; Bacteroidota; Bacteroidia; Bacteroidales; Prevotellaceae	0.00419962	0.68826	0.173946	0.00289465	0.00128763	0.00600942	0.586059	0.184811	0.281055	0.00104082	0.216998	0.0241305	0.67525	0.00468254	0.436555	0.00366996	0.205678	0.255347	0.0638367
Bacteria; Firmicutes; Clostridia; Lachnospirales; Lachnospiraceae	0.015514	0.0485959	0.0177166	0.259357	0.0675701	0.0830672	0.127185	0.197844	0.200042	0.137389	0.0841708	0.152257	0.104529	0.105859	0.140572	0.424809	0.135405	0.101696	0.0254239
Bacteria; Proteobacteria; Gammaproteobacteria; Enterobacterales; Enterobacteriaceae	0.226601	0.0443968	0.287198	0.0249341	0.614569	0.121668	0.00793566	0.00278729	0.00677751	0.0436278	0.300002	0.00855895	0.0089133	0.00139361	0.000452271	0.0326411	0.108278	0.170211	0.0425526
Bacteria; Firmicutes; Clostridia; Oscillospirales; Ruminococcaceae	0.00160836	0.0237075	0.000221125	0.0448384	0.0109449	0.00241821	0.116676	0.130578	0.0214974	0.065861	0.0808513	0.0266128	0.00639237	0.130832	0.056336	0.0480981	0.0479671	0.0456371	0.0114093
Bacteria; Firmicutes; Bacilli; Lactobacillales; Streptococcaceae	0.0307041	0.00371796	0.29185	0.00187722	0.00352566	0.00738094	0.00289544	0.000769823	0	0.000202382	0.000500205	0.00113938	0.000360133	0.000891911	0.000310936	0.00975778	0.0222428	0.0722932	0.0180733
Bacteria; Firmicutes; Clostridia; Oscillospirales; Oscillospiraceae	0.00140732	8.74814e-05	2.65351e-05	0.0133412	0.000705132	0.00083013	0.0235925	0.0786281	0.0666102	0.0128946	0.104376	0.0114481	0.00396147	0.0216289	0.0103174	0.00228833	0.022009	0.032035	0.00800875
Bacteria; Firmicutes; Negativicutes; Veillonellales-Selenomonadales; Selenomonadaceae	0.000290399	0.00826699	3.53801e-05	0.000401238	0.000490527	0.000234602	0	7.96369e-05	0.0579265	0.139962	0.0275416	0.00107156	0.0406951	0.030102	0.0260339	0.000733992	0.0208666	0.036558	0.00913949
Bacteria; Firmicutes; Negativicutes; Veillonellales-Selenomonadales; Veillonellaceae	0.153811	0.0150468	0.0536008	0.00128969	0.00867619	0.00339271	0.00718499	0.000902551	0.038653	0.000954088	0.00354691	0.00515436	0.0002701	0.0141034	0.00898889	0.0143344	0.0206194	0.038397	0.00959926
Bacteria; Proteobacteria; Gammaproteobacteria; Burkholderiales; Sutterellaceae	0.000312737	0.00669233	0.000221125	0.00735126	0.00361763	0.0325916	0.0127614	0.0166972	0.0317696	0.00748815	0.0155063	0.024958	0.0502386	0.0139361	0.0138791	0.000561288	0.0149114	0.0138999	0.00347499
Bacteria; Fusobacteriota; Fusobacteriia; Fusobacteriales; Fusobacteriaceae	0.000223384	0.00174963	0.00154788	0.0194171	0.010669	0.15675	0.000643432	0	0	0.0172025	0.00231913	0	0.000990366	0	5.65339e-05	0.000863521	0.013277	0.0387728	0.0096932
Bacteria;Other;Other;Other;Other	0.0257226	0.00450529	0.00183092	0.0255073	0.00131829	0.0012091	0.00793566	0.000690186	0.0343111	0.00205274	0.00674518	0.00401497	0.0163861	0.00841741	0.0669361	0.00112258	0.0130441	0.0177845	0.00444614
Bacteria; Firmicutes; Negativicutes; Acidaminococcales; Acidaminococcaceae	0.000178707	0.00135596	0.000114985	0.0451966	0.00824698	0.000757945	0.0123324	0.00100873	0	0.0447843	0.0049111	0.0513401	0.0005402	0.00479402	0.00104588	0	0.011038	0.0182699	0.00456748
Bacteria; Actinobacteriota; Actinobacteria; Bifidobacteriales; Bifidobacteriaceae	0.00289282	0.0112851	0.0237577	0.0022498	0.000398553	0.00153394	0.00343164	0.0039553	0.00307106	0.000636059	0.00169766	0.0255412	0.00207077	0.0340041	0.00104588	0.0429601	0.0100332	0.0136548	0.0034137
Bacteria; Bacteroidota; Bacteroidia; Bacteroidales; Tannerellaceae	0.000178707	0.000962296	0.00010614	0.0332025	0.00876816	0.0111887	0.00289544	0.0126623	0.0246744	0.0148028	0.0068816	0.00823341	0.0010804	0.00546296	0.00446618	0.0217607	0.00983291	0.00964281	0.0024107
Bacteria; Firmicutes; Clostridia; Clostridiales; Clostridiaceae	0.00507081	0.0184148	0.0716889	0.000659177	0.0252621	0.00541389	0.00386059	0.000371639	0.000211797	0.000404765	0.000439574	0.000176333	0.0002701	0.00206255	0	0.000949873	0.00845356	0.0183473	0.00458682
Bacteria; Bacteroidota; Bacteroidia; Bacteroidales; Rikenellaceae	0.00013403	0.000174963	0	5.73197e-05	0	0.000216556	0.00171582	0.025298	0.019803	0.0185903	0.0100041	0.00112582	0.0005402	0.0144378	0.00797128	0.000388584	0.00627861	0.00865578	0.00216394
Bacteria; Firmicutes; Clostridia; Peptostreptococcales-Tissierellales; Peptostreptococcaceae	0.00236787	0.0450092	0.0022997	0.00336753	0	0.0149965	0.0061126	0.00254838	0.000529493	0.00159015	0.00162188	0.000474744	0.00144053	0.000613189	0.00203522	0.00177022	0.00542357	0.0111402	0.00278505
Bacteria; Firmicutes; Bacilli; Erysipelotrichales; Erysipelatoclostridiaceae	0.000614305	0.00170589	0.0566435	0.00414135	0.00104237	0.00115496	0.00697051	0.00284038	0.00243567	0.00176362	0.000242523	0.00103087	0	0.00111489	0.000537072	0.00142481	0.00522892	0.0138185	0.00345462
Bacteria; Firmicutes; Clostridia; Christensenellales; Christensenellaceae	0.000268061	0	0	0	0	0	0.00557641	0.072443	0	0.00109865	0.000818517	0.000176333	0	0.00206255	5.65339e-05	0	0.00515625	0.0179999	0.00449997
Minor Group	0.0533441	0.0579564	0.0110917	0.0310386	0.0040775	0.0588671	0.042252	0.0628335	0.0456423	0.0284203	0.031043	0.0126824	0.00558207	0.0303807	0.0178082	0.00967143	0.0314182	0.0201541	0.00503852

### Sheet: Table S4
Table S4. Taxonomic profiling of prokaryotes based on 23S rRNA gene sequences at the family level
Taxon	WGSA1-OTU_LSU	WGSA2-OTU_LSU	WGSA3-OTU_LSU	WGSA4-OTU_LSU	WGSA5-OTU_LSU	WGSA6-OTU_LSU	WGSC1-OTU_LSU	WGSC2-OTU_LSU	WGSC3-OTU_LSU	WGSC4-OTU_LSU	WGSH1-OTU_LSU	WGSH2-OTU_LSU	WGSH3-OTU_LSU	WGSH4-OTU_LSU	WGSH5-OTU_LSU	WGSH6-OTU_LSU
Unassigned;Other;Other;Other;Other	0.772314	0.722239	0.754941	0.789069	0.80613	0.784763	0.814796	0.783532	0.809698	0.77816	0.818438	0.794184	0.826439	0.782203	0.793049	0.784565	0.788408
d__Bacteria;Other;Other;Other;Other	0.133369	0.158845	0.146739	0.145383	0.138465	0.156337	0.162179	0.145417	0.127148	0.113891	0.16425	0.133441	0.160284	0.0821635	0.148667	0.165018
d__Eukaryota;Other;Other;Other;Other	0.0912705	0.0682309	0.0928854	0.0638507	0.0530845	0.0480479	0.0222698	0.0703948	0.0629153	0.107124	0.0170959	0.0722132	0.0128747	0.135427	0.0576807	0.0489547
d__Eukaryota;p__Phragmoplastophyta;c__Embryophyta;o__Magnoliophyta;f__Magnoliophyta	0.000412988	0.0380776	0	0	0	0	0	0	0	0	0	0	0	0	0.000362013	0
d__Bacteria;p__Firmicutes;c__Bacilli;Other;Other	0	0	0	0.000803715	0	0.00792408	0	0	0	0	0	0	0	0	0	0.00068829
d__Bacteria;p__Firmicutes;c__Bacilli;o__Lactobacillales;f__Lactobacillaceae	0.00198751	0.000566018	0.0034585	0	0.00174048	0.000316963	0.000125818	0.00016409	0	2.66e-05	0	0	0.000118117	0	0	0.000258109
d__Bacteria;p__Firmicutes;c__Clostridia;o__Peptostreptococcales-Tissierellales;f__Thermotaleaceae	0.000206494	0.002933	0.00148221	0.000357207	0	0.00111869	0.000125818	0.00016409	0	0.000106564	0	0	0	0	0	0.000172073
d__Eukaryota;p__Phragmoplastophyta;c__Embryophyta;o__Pinophyta;f__Pinophyta	0.000103247	0.00555727	0	0	0	5.59e-05	0.000251636	0	0	0	0	0	4.72e-05	0	0	0.000172073
d__Bacteria;p__Firmicutes;c__Clostridia;o__Peptostreptococcales-Tissierellales;f__Peptostreptococcaceae	0	0.00133786	0	0	0	0.000894955	0.000125818	3.28e-05	0	0	0	0	7.09e-05	1.87e-05	0.000241342	0
d__Bacteria;p__Cyanobacteria;c__Cyanobacteriia;Other;Other	0	0	0	0.00053581	0.000483465	0.000149159	0	3.28e-05	0.000179587	0.000346334	0.000108202	0.000161551	2.36e-05	9.37e-05	0	0.000172073
d__Eukaryota;p__Basidiomycota;Other;Other;Other	0	0.000566018	0	0	0	0	0	0	0	0	0	0	0	5.62e-05	0	0
d__Bacteria;p__Firmicutes;c__Bacilli;o__Mycoplasmatales;f__Mycoplasmataceae	0	5.15e-05	0	0	0	1.86e-05	0.000125818	0.000229727	0	2.66e-05	0.000108202	0	2.36e-05	1.87e-05	0	0
d__Bacteria;p__Proteobacteria;c__Gammaproteobacteria;o__Burkholderiales;f__Neisseriaceae	5.16e-05	0.000102912	0	0	0	0.000130514	0	0	0	0.000266411	0	0	0	0	0	0
d__Bacteria;p__Firmicutes;Other;Other;Other	0.000129059	0.000154369	0	0	9.67e-05	0.000149159	0	0	0	0	0	0	0	0	0	0
d__Eukaryota;p__Nematozoa;c__Chromadorea;o__Tylenchida;f__Tylenchida	0	0	0.000494071	0	0	0	0	0	0	0	0	0	0	0	0	0
d__Eukaryota;p__Basidiomycota;c__Agaricomycetes;o__Incertae_Sedis;f__Stereopsidaceae	0	0.000360193	0	0	0	1.86e-05	0	0	0	0	0	0	0	0	0	0
d__Eukaryota;p__Ascomycota;Other;Other;Other	0	0.000154369	0	0	0	3.73e-05	0	0	0	0	0	0	7.09e-05	1.87e-05	0	0
d__Eukaryota;p__Ascomycota;c__Dothideomycetes;o__Capnodiales;Other	0	0.000205825	0	0	0	0	0	0	0	0	0	0	0	0	0	0
d__Eukaryota;p__Phragmoplastophyta;c__Embryophyta;Other;Other	0	0.000205825	0	0	0	0	0	0	0	0	0	0	0	0	0	0
d__Eukaryota;p__Ascomycota;c__Dothideomycetes;o__Pleosporales;f__Didymellaceae	0	0.000154369	0	0	0	0	0	0	0	0	0	0	0	0	0	0
d__Bacteria;p__Cyanobacteria;c__Cyanobacteriia;o__Chloroplast;f__Chloroplast	0.000103247	0	0	0	0	0	0	0	0	0	0	0	0	0	0	0
d__Eukaryota;p__Ascomycota;c__Saccharomycetes;o__Saccharomycetales;f__Saccharomycetaceae	5.16e-05	0	0	0	0	0	0	0	0	0	0	0	4.72e-05	0	0	0
d__Bacteria;p__Actinobacteriota;Other;Other;Other	0	0	0	0	0	0	0	0	5.99e-05	0	0	0	0	0	0	0
d__Bacteria;p__Proteobacteria;c__Gammaproteobacteria;Other;Other	0	0	0	0	0	0	0	0	0	5.33e-05	0	0	0	0	0	0
d__Archaea;p__Crenarchaeota;c__Thermoprotei;Other;Other	0	5.15e-05	0	0	0	0	0	0	0	0	0	0	0	0	0	0
d__Bacteria;p__Firmicutes;c__Clostridia;Other;Other	0	5.15e-05	0	0	0	0	0	0	0	0	0	0	0	0	0	0
d__Bacteria;p__Firmicutes;c__Clostridia;o__Peptostreptococcales-Tissierellales;Other	0	5.15e-05	0	0	0	0	0	0	0	0	0	0	0	0	0	0
d__Eukaryota;p__Ascomycota;c__Dothideomycetes;Other;Other	0	5.15e-05	0	0	0	0	0	0	0	0	0	0	0	0	0	0
d__Eukaryota;p__Basidiomycota;c__Agaricomycetes;o__Russulales;f__Russulales	0	5.15e-05	0	0	0	0	0	0	0	0	0	0	0	0	0	0

### Sheet: Table S5
Table S5. Taxonomic profiling of prokaryotes based on 16S rRNA gene sequences at the family level
Taxon	WGSA1-OTU_SSU	WGSA2-OTU_SSU	WGSA3-OTU_SSU	WGSA4-OTU_SSU	WGSA5-OTU_SSU	WGSA6-OTU_SSU	WGSC1-OTU_SSU	WGSC2-OTU_SSU	WGSC3-OTU_SSU	WGSC4-OTU_SSU	WGSH1-OTU_SSU	WGSH2-OTU_SSU	WGSH3-OTU_SSU	WGSH4-OTU_SSU	WGSH5-OTU_SSU	WGSH6-OTU_SSU	average
d__Bacteria;p__Bacteroidota;c__Bacteroidia;o__Bacteroidales;f__Bacteroidaceae	0.413177	0.0388376	0.00184672	0.415703	0.199102	0.375496	0.044157	0.118121	0.278805	0.467511	0.0807788	0.541083	0.0683317	0.499235	0.224739	0.310528	0.254841
d__Bacteria;p__Bacteroidota;c__Bacteroidia;o__Bacteroidales;f__Prevotellaceae	0.0139268	0.306667	0.0424746	0.00465639	0	0.00855841	0.555977	0.140531	0.197068	0.00255102	0.599006	0.00247321	0.711107	0.009043	0.34688	0.000160979	0.183817
d__Bacteria;p__Firmicutes;c__Clostridia;o__Lachnospirales;f__Lachnospiraceae	0.0145283	0.0402051	0.0323176	0.219974	0.0500777	0.0911487	0.073818	0.130843	0.101324	0.111619	0.0352113	0.128607	0.024668	0.0770015	0.112147	0.345782	0.0993296
d__Bacteria;p__Bacteroidota;c__Bacteroidia;o__Bacteroidales;Other	0.0755101	0.0260513	0.00646353	0.125562	0.0550855	0.100098	0.0316682	0.0329734	0.0737499	0.108827	0.0503314	0.155537	0.0500396	0.0847867	0.0699534	0.0709916	0.0698518
d__Bacteria;p__Proteobacteria;c__Gammaproteobacteria;o__Enterobacterales;f__Enterobacteriaceae	0.167584	0.0324786	0.177285	0.0176622	0.366603	0.0868207	0.00579839	5.84e-05	0.00273553	0.0201675	0.001657	0.00439681	0.00131915	0.000985892	0.000222074	0.0215712	0.0567091
d__Bacteria;p__Firmicutes;c__Clostridia;o__Oscillospirales;f__Ruminococcaceae	0.000323879	0.0294701	0	0.0390173	0.0162321	0.00738692	0.0579839	0.228772	0.0794398	0.0685888	0.011599	0.0186865	0.00114326	0.116505	0.0692871	0.0582743	0.0501694
d__Bacteria;p__Bacteroidota;c__Bacteroidia;Other;Other	0.0462685	0.0263248	0	0.00417469	0.00172682	0.00328669	0.0327832	0.0218267	0.0238538	0.0296015	0.0482601	0.00632042	0.0594934	0.0517423	0.0381968	0.00289762	0.0247973
d__Bacteria;Other;Other;Other;Other	0.00545968	0.0112137	0.0147738	0.030668	0.0110516	0.0139928	0.0385816	0.0595273	0.0414706	0.0245957	0.018227	0.0230833	0.0172808	0.0224375	0.0242061	0.0346104	0.0244487
d__Bacteria;p__Actinobacteriota;c__Actinobacteria;o__Bifidobacteriales;f__Bifidobacteriaceae	0.00314626	0.136684	0.043398	0.00224791	0.000345363	0.0175399	0.0028992	0.00268456	0.000765948	0.00019253	0.00041425	0.0129156	0.000527658	0.0164882	0.000444148	0.037669	0.0173976
d__Bacteria;p__Firmicutes;c__Negativicutes;o__Veillonellales-Selenomonadales;f__Veillonellaceae	0.102623	0.0675556	0.0203139	0.00208735	0.00431704	0.0104133	0.0109277	0.00128392	0.00842543	0.000625722	0.0024855	0.00274801	0.000483687	0.0108448	0.00666222	0.0222151	0.0171258
d__Bacteria;p__Firmicutes;c__Bacilli;o__Lactobacillales;f__Streptococcaceae	0.0283163	0.00294017	0.198523	0.00032113	0.00224486	0.0030589	0.00223015	0.000758681	0.000109421	0.000336927	0.000621375	0.000549602	0.000219858	0.000951895	0	0.00482936	0.0153757
d__Bacteria;p__Firmicutes;c__Negativicutes;o__Veillonellales-Selenomonadales;f__Selenomonadaceae	0	0.00287179	0	0.000481696	0	0.00022779	0.00111508	0.00011672	0.0264799	0.0328263	0.096106	0.000274801	0.0327148	0.0123406	0.0144348	0	0.0137494
d__Bacteria;p__Proteobacteria;c__Gammaproteobacteria;o__Enterobacterales;Other	0.0317402	0.0177094	0.0258541	0.00305074	0.111725	0.0150667	0.000892061	0	0.000109421	0.00365807	0.000207125	0.0010992	0.000307801	0.000509944	0	0.00386349	0.0134871
d__Bacteria;p__Firmicutes;c__Clostridia;o__Oscillospirales;f__Oscillospiraceae	4.63e-05	0.000273504	0	0.0126847	0.000172682	0.00182232	0.0156111	0.0531077	0.0573367	0.0117443	0.00455675	0.00851882	0.000307801	0.0170321	0.0142127	0.000804894	0.0123895
d__Bacteria;p__Proteobacteria;c__Gammaproteobacteria;Other;Other	0.0192014	0.00499145	0.0175439	0.00128452	0.0948023	0.0143833	0.000669045	0	0.000547106	0.00322487	0.000207125	0.000549602	0.000219858	0.00054394	0.000222074	0.00128783	0.00997989
d__Bacteria;p__Fusobacteriota;c__Fusobacteriia;o__Fusobacteriales;f__Fusobacteriaceae	9.25e-05	0.000273504	0	0.00770713	0.0124331	0.122096	0	5.84e-05	0	0.0140547	0	0	8.79e-05	3.4e-05	0	0	0.0098023
d__Bacteria;p__Bacteroidota;c__Bacteroidia;o__Bacteroidales;f__Tannerellaceae	0	0.000478632	0	0.0386962	0.011397	0.00790758	0.000892061	0.011672	0.015319	0.0169426	0.00476388	0.00796922	0.000659573	0.0081931	0.005996	0.022537	0.00958899
d__Bacteria;p__Firmicutes;c__Bacilli;o__Erysipelotrichales;f__Erysipelatoclostridiaceae	4.63e-05	0.00150427	0.0914127	0.00305074	0.00103609	0.00302636	0.0269848	0.00601109	0.00175074	0.00288795	0.00041425	0.0010992	8.79e-05	0.00132585	0	0.0022537	0.00893075
d__Bacteria;p__Firmicutes;c__Negativicutes;o__Acidaminococcales;f__Acidaminococcaceae	0.000277611	0.0152479	0	0.0203918	0.00276291	0.00315652	0.0260928	0.00373505	0.000437685	0.0116962	0.00517813	0.0329761	0.000659573	0.00203978	0.000888297	0.000482936	0.00787645
d__Bacteria;p__Firmicutes;Other;Other;Other	0.00670893	0.0045812	0.00184672	0.00995504	0.0018995	0.0038399	0.00780553	0.0104465	0.014553	0.00885637	0.00932063	0.00384721	0.00422127	0.00720721	0.00932712	0.0191565	0.00772328
d__Bacteria;p__Firmicutes;c__Clostridia;o__Clostridiales;f__Clostridiaceae	0.00430297	0.0077265	0.0609418	0	0.0217579	0.00351448	0.00312221	0	0	0.00019253	0	0	0.000219858	0.0018358	0	0.00128783	0.00655637
d__Eukaryota;p__Vertebrata;c__Mammalia;o__Mammalia;f__Mammalia	0	0.00615385	0.0858726	0	0.00656191	0.00159453	0.00111508	0	0.000875369	0.000144397	0	0.000274801	4.4e-05	0	0	0	0.00641478
d__Bacteria;p__Proteobacteria;c__Gammaproteobacteria;o__Burkholderiales;f__Sutterellaceae	0	0.00150427	0	0.00529865	0.0018995	0.0108689	0.00557538	0.00315144	0.00995733	0.00529457	0.00890638	0.0156636	0.0121361	0.00829509	0.0128803	0	0.00633947
d__Bacteria;p__Firmicutes;c__Clostridia;Other;Other	4.63e-05	0.00259829	0.00184672	0.00786769	0.000863409	0.00146437	0.00401427	0.0274876	0.00470511	0.00683481	0.00186413	0.00934323	0.00131915	0.00411355	0.00532978	0.0206053	0.00626898
d__Bacteria;p__Firmicutes;c__Clostridia;o__Christensenellales;f__Christensenellaceae	4.63e-05	6.84e-05	0	0	0	0.00022779	0.00178412	0.081354	0	0.00125144	0	0	0	0.000679925	0.000222074	0	0.00535213
d__Bacteria;p__Firmicutes;c__Bacilli;Other;Other	0.0105029	0.0014359	0.0360111	0.00032113	0.00172682	0.00410023	0.00178412	0.000641961	0.000765948	0.000288795	0	0.000274801	0.000307801	0.000509944	0.000444148	0.00338055	0.00390601
d__Bacteria;p__Bacteroidota;c__Bacteroidia;o__Bacteroidales;f__Rikenellaceae	0	0.000273504	0	0	0	0.000162707	0.00200714	0.00951269	0.0100667	0.0140065	0.00124275	0.001374	0.000219858	0.0118987	0.00977126	0.000160979	0.00379356
d__Bacteria;p__Cyanobacteria;c__Cyanobacteriia;o__Chloroplast;f__Chloroplast	0.000138805	0.0555214	0	0	0	6.51e-05	0	0	0.000547106	0	0	0	4.4e-05	3.4e-05	0.000222074	0.00112685	0.00360621
d__Bacteria;p__Firmicutes;c__Clostridia;o__Peptostreptococcales-Tissierellales;f__Peptostreptococcaceae	0.00217462	0.0240684	0	0.00192678	0.000518045	0.0159453	0.00223015	0.00151736	0.000109421	0.00255102	0.000621375	0	0.00114326	0.000475948	0.00155452	0.00128783	0.00350775
d__Eukaryota;Other;Other;Other;Other	9.25e-05	0.0222222	0.0277008	0.00032113	0.00103609	0.00065083	0.00133809	0.00017508	0.000437685	0.00019253	0.000207125	0	0.000131915	3.4e-05	0	0	0.00340875
d__Bacteria;p__Proteobacteria;c__Gammaproteobacteria;o__Burkholderiales;Other	4.63e-05	0.00232479	0	0.00176622	0.00241754	0.00475106	0.00312221	0.00361832	0.0126929	0.00202156	0.00269263	0.00439681	0.00294609	0.00258372	0.00866089	0	0.00337756
d__Eukaryota;p__Phragmoplastophyta;c__Embryophyta;o__Magnoliophyta;f__Magnoliophyta	0.0016194	0.0454017	0	0	0.00103609	0.000292873	0.000892061	5.84e-05	0	4.81e-05	0	0	4.4e-05	6.8e-05	0	0.000643915	0.00313153
d__Bacteria;p__Proteobacteria;c__Gammaproteobacteria;o__Pasteurellales;f__Pasteurellaceae	0.00892981	0.00950427	0.000923361	0.00032113	0.00448972	0.0158802	0.00356824	0.00011672	0.000218842	0.000770119	0.00041425	0	0.000263829	0.00132585	0.00111037	0	0.0029898
d__Eukaryota;p__Vertebrata;c__Actinopterygii;o__Teleostei;f__Teleostei	0.000138805	0.00164103	0.0387812	0	0.00224486	0.000292873	0.000223015	0	0.000656527	0.000288795	0	0	0	0	0	0	0.00276669
d__Eukaryota;p__Vertebrata;Other;Other;Other	0	0.00252992	0.0341644	0	0.00172682	0.000520664	0.00111508	0	0.000328263	4.81e-05	0	0.000274801	0	3.4e-05	0	0	0.00254637
d__Bacteria;p__Bacteroidota;c__Bacteroidia;o__Bacteroidales;f__Marinifilaceae	0	0	0	0.00610148	0	6.51e-05	0.00156111	0.00221768	0.00962906	0.00774933	0.000207125	0.00219841	0	0.00560938	0.00421941	0	0.00247238
d__Bacteria;p__Firmicutes;c__Bacilli;o__Erysipelotrichales;f__Erysipelotrichaceae	0.00851339	0.00198291	0	0	0.000345363	0.0148064	0.00312221	0.000933761	0	0.000240662	0	0.000274801	0.00087943	0.000101989	0	0.000643915	0.0019903
d__Bacteria;p__Actinobacteriota;c__Coriobacteriia;o__Coriobacteriales;f__Coriobacteriaceae	0	0.0034188	0.010157	0	0	0.000390498	0.0028992	0.000875401	0.00164132	0.000770119	0.0024855	0.00329761	0.000483687	0.00278769	0.000444148	0	0.00185318
d__Bacteria;p__Actinobacteriota;c__Actinobacteria;Other;Other	0.00763429	0.000957265	0.00277008	0	0.000863409	0.000325415	0.000223015	0.000817041	0.0015319	0.000673854	0.004971	0.000274801	0.00162695	0.000611933	0	0.00112685	0.00152549
d__Bacteria;p__Firmicutes;c__Bacilli;o__Lactobacillales;Other	0.00282237	0.000752137	0.0156971	0	0	0.000618288	0.00044603	5.84e-05	0	0	0.000207125	0	8.79e-05	0.000135985	0	0.000321958	0.00132171
d__Bacteria;p__Firmicutes;c__Clostridia;o__Oscillospirales;Other	0	0.000136752	0	0.00112396	0	0.000585747	0.00111508	0.00618617	0.00350148	0.00129958	0.000207125	0.0010992	4.4e-05	0.00254972	0.00266489	0.000482936	0.00131229
d__Bacteria;p__Desulfobacterota;c__Desulfovibrionia;o__Desulfovibrionales;f__Desulfovibrionaceae	0	0.000136752	0	0.00385357	0.000690727	0.00286365	0.000223015	0.0011672	0.00372032	0.00413939	0.00041425	0.0016488	0	0.00115587	0.000666223	0	0.00129249
d__Bacteria;p__Bacteroidota;c__Bacteroidia;o__Bacteroidales;f__Barnesiellaceae	4.63e-05	0	0	0	0	3.25e-05	0.00156111	0.00752845	0.0015319	0.000144397	0	0.000274801	0	0.00642529	0.00310904	0	0.00129086
d__Bacteria;p__Firmicutes;c__Clostridia;o__Oscillospirales;f__Butyricicoccaceae	0	0	0	0.00674374	0.00224486	0.000325415	0.000223015	0.00110884	0.000328263	0.000673854	0.000207125	0.000549602	8.79e-05	0.00101989	0.000222074	0.00563426	0.00121055
d__Bacteria;p__Proteobacteria;c__Alphaproteobacteria;o__Acetobacterales;f__Acetobacteraceae	0.00120298	0.00704273	0	0.000160565	0	0.00683371	0.00044603	0.000466881	0.000437685	0	0	0	0.000175886	0.00125786	0.000222074	0.000160979	0.00115046
d__Bacteria;p__Firmicutes;c__Clostridia;o__Clostridia_UCG-014;f__Clostridia_UCG-014	4.63e-05	6.84e-05	0	0	0	0.000390498	0.00223015	0.00974613	0.000437685	0	0	0	0	0	0.00399734	0	0.00105728
d__Bacteria;p__Verrucomicrobiota;c__Verrucomicrobiae;o__Verrucomicrobiales;f__Akkermansiaceae	0.000508953	0.00410256	0.000923361	0	0	0.00270094	0.000892061	0.00379341	0	0	0	0	4.4e-05	0.000849907	0	0	0.00086345
d__Bacteria;p__Firmicutes;c__Bacilli;o__Lactobacillales;f__Lactobacillaceae	0.00920742	0.00102564	0	0	0.000172682	0.000943703	0.000892061	5.84e-05	0.000218842	4.81e-05	0	0	0	0.000237974	0.000444148	0	0.000828061
d__Bacteria;p__Firmicutes;c__Clostridia;o__Oscillospirales;f__[Eubacterium]_coprostanoligenes_group	0	0	0	0.000642261	0	0.000162707	0.000892061	0.00338488	0.00645585	0.000336927	0	0	8.79e-05	0.000645929	0.000222074	0	0.000801912
d__Bacteria;p__Firmicutes;c__Negativicutes;Other;Other	0.000462684	0.000205128	0	0	0	6.51e-05	0.00111508	0.00023344	0.000656527	0.0017809	0.0024855	0.001374	0.000439715	0.000373959	0.000222074	0	0.000588382
d__Bacteria;p__Proteobacteria;Other;Other;Other	0.00111044	0.00034188	0	0.00128452	0.00345364	0.00139928	0	0	0	0.000144397	0	0.000549602	4.4e-05	0.000203978	0.000666223	0.000160979	0.000584934
Unassigned;Other;Other;Other;Other	0.000323879	0.00239316	0.00277008	0.000642261	0.000863409	0.00065083	0.000223015	0	0.000218842	0.00019253	0	0	0.000131915	0.000135985	0.000444148	0.000160979	0.00057194
d__Bacteria;p__Firmicutes;c__Bacilli;o__Erysipelotrichales;Other	0	0	0.00738689	0	0	0	0.00044603	0.0002918	0	0	0	0	0	0	0	0	0.000507795
d__Bacteria;p__Firmicutes;c__Bacilli;o__Lactobacillales;f__Enterococcaceae	0.00569102	0.000410256	0	0	0	0.00120404	0	0	0	4.81e-05	0	0	4.4e-05	6.8e-05	0	0	0.000466588
d__Bacteria;p__Firmicutes;c__Clostridia;o__Peptostreptococcales-Tissierellales;f__Thermotaleaceae	4.63e-05	0.00150427	0	0.000481696	0	0.000976245	0	0.000817041	0.000437685	9.63e-05	0.00041425	0	4.4e-05	0.000305966	0.000444148	0.00177077	0.000458667
d__Eukaryota;p__Phragmoplastophyta;c__Embryophyta;Other;Other	0.000138805	0.0065641	0	0	0.000172682	0	0	0	0	0	0	0	0	0	0	0	0.000429724
d__Bacteria;p__Proteobacteria;c__Gammaproteobacteria;o__Burkholderiales;f__Oxalobacteraceae	0	0.000752137	0	0	0	0.00247315	0	0.000758681	0.000765948	0	0	0	0.000703544	0.000101989	0.000222074	0	0.000361095
d__Bacteria;p__Firmicutes;c__Bacilli;o__RF39;f__RF39	9.25e-05	0.000136752	0	0	0	9.76e-05	0.00178412	0.00326816	0	0	0	0	0	3.4e-05	0	0	0.000338321
d__Bacteria;p__Firmicutes;c__Clostridia;o__Monoglobales;f__Monoglobaceae	0	0	0	0.000642261	0	6.51e-05	0	0.000641961	0	0.000866384	0.00041425	0.00192361	0.000175886	0.000441951	0	0	0.000323212
d__Eukaryota;p__Incertae_Sedis;c__Incertae_Sedis;o__Incertae_Sedis;f__Incertae_Sedis	0	0	0	0	0	0	0.00512935	0	0	0	0	0	0	0	0	0	0.000320584
d__Bacteria;p__Firmicutes;c__Negativicutes;o__Veillonellales-Selenomonadales;Other	0.00106417	0	0	0	0	0	0	0	0.000437685	0.000336927	0.00124275	0.000274801	0.000395744	0.000101989	0	0.000321958	0.000261002
d__Bacteria;p__Proteobacteria;c__Gammaproteobacteria;o__Oceanospirillales;f__Halomonadaceae	9.25e-05	0.00259829	0	0	0	0.00100879	0	0	0	0	0	0	4.4e-05	0.000169981	0.000222074	0	0.000258477
d__Bacteria;p__Actinobacteriota;c__Coriobacteriia;o__Coriobacteriales;f__Eggerthellaceae	0	0.000752137	0	0.00032113	0	0.000618288	0.00111508	5.84e-05	0.000218842	0.000240662	0	0	0	0.000101989	0.000444148	0.000160979	0.000251978
d__Bacteria;p__Proteobacteria;c__Gammaproteobacteria;o__Burkholderiales;f__Burkholderiaceae	0.000138805	0.0014359	0	0	0.000172682	0.000976245	0	5.84e-05	0	0.000240662	0	0	8.79e-05	0.000135985	0.000222074	0	0.000216791
d__Bacteria;p__Proteobacteria;c__Gammaproteobacteria;o__Pseudomonadales;f__Pseudomonadaceae	0.000277611	0.00102564	0	0	0.000518045	0.000846079	0	0	0	0	0	0	0.000175886	0.000339963	0	0	0.000198952
d__Bacteria;p__Firmicutes;c__Clostridia;o__Peptostreptococcales-Tissierellales;Other	4.63e-05	0.000683761	0	0	0.000690727	0.000715913	0.000223015	0.00023344	0	4.81e-05	0	0	0	0.000101989	0	0	0.000171453
d__Bacteria;p__Firmicutes;c__Clostridia;o__Peptostreptococcales-Tissierellales;f__Anaerovoracaceae	4.63e-05	0.000136752	0	0.000160565	0	6.51e-05	0.00044603	0.000408521	0.000218842	0.000673854	0.000207125	0	8.79e-05	0	0	0	0.000153187
d__Bacteria;p__Firmicutes;c__Clostridia;o__Peptostreptococcales-Tissierellales;f__Peptostreptococcales-Tissierellales	0	0.000273504	0	0.00032113	0	6.51e-05	0	5.84e-05	0	0.00158837	0	0	0	3.4e-05	0	0	0.000146282
d__Bacteria;p__Proteobacteria;c__Alphaproteobacteria;o__Rhizobiales;f__Rhizobiaceae	0.000323879	0.000957265	0	0	0	0.000683371	0	0	0	0	0	0	0	0.000305966	0	0	0.000141905
d__Bacteria;p__Firmicutes;c__Clostridia;o__Clostridia_vadinBB60_group;f__Clostridia_vadinBB60_group	0	0	0	0	0.000172682	3.25e-05	0.000223015	0.00128392	0	9.63e-05	0	0	0	0	0.000444148	0	0.000140785
d__Bacteria;p__Actinobacteriota;Other;Other;Other	0	0.00034188	0	0	0	3.25e-05	0	0	0.00131305	0.000240662	0.000207125	0	0	0	0	0	0.000133451
d__Bacteria;p__Firmicutes;c__Clostridia;o__Oscillospirales;f__UCG-010	0	6.84e-05	0	0	0	0.000195249	0.00044603	0.00128392	0	0	0	0	8.79e-05	3.4e-05	0	0	0.000132219
d__Bacteria;p__Proteobacteria;c__Gammaproteobacteria;o__Burkholderiales;f__Neisseriaceae	4.63e-05	0.000273504	0	0	0	3.25e-05	0	0	0	0.00120331	0	0	4.4e-05	0.000135985	0.000222074	0	0.000122355
d__Bacteria;p__Actinobacteriota;c__Actinobacteria;o__Actinomycetales;f__Actinomycetaceae	0.000231342	0.000478632	0	0	0	0.000325415	0	0	0.000109421	0	0.000207125	0.000274801	0	6.8e-05	0	0.000160979	0.000115982
d__Bacteria;p__Actinobacteriota;c__Coriobacteriia;o__Coriobacteriales;Other	0	0	0	0	0	0	0	0.00017508	0.000109421	0.000144397	0.000207125	0.000549602	0	0.000407955	0.000222074	0	0.000113478
d__Bacteria;p__Firmicutes;c__Clostridia;o__Peptococcales;f__Peptococcaceae	0	0	0	0	0	0	0.000892061	0.00023344	0	0	0	0	0	0	0.000666223	0	0.000111983
d__Bacteria;p__Proteobacteria;c__Gammaproteobacteria;o__Burkholderiales;f__Comamonadaceae	4.63e-05	0.000752137	0	0	0	0.000195249	0.000223015	0	0	0	0	0	4.4e-05	6.8e-05	0.000444148	0	0.000110803
d__Bacteria;p__Proteobacteria;c__Gammaproteobacteria;o__Enterobacterales;f__Morganellaceae	0	0	0	0	0.000172682	0.00065083	0	0	0	0.000721987	0	0	0	0	0	0	9.65937e-05
d__Bacteria;p__Proteobacteria;c__Alphaproteobacteria;o__Rickettsiales;f__Mitochondria	0.000138805	0.00136752	0	0	0	0	0	0	0	0	0	0	0	0	0	0	9.41454e-05
d__Bacteria;p__Fusobacteriota;c__Fusobacteriia;o__Fusobacteriales;f__Leptotrichiaceae	0	0.000136752	0	0	0	0.0013342	0	0	0	0	0	0	0	0	0	0	9.19346e-05
d__Eukaryota;p__Parabasalia;Other;Other;Other	0	0	0	0	0	0	0.00133809	0	0	0	0	0	0	6.8e-05	0	0	8.78807e-05
d__Eukaryota;p__Basidiomycota;c__Agaricomycetes;Other;Other	0	0.00129915	0	0	0	0	0	0	0	0	0	0	0	0	0	0	8.11966e-05
d__Bacteria;p__Bacteroidota;Other;Other;Other	4.63e-05	0.000136752	0	0	0	0	0	0	0	0.000144397	0.000207125	0.000274801	0.000175886	3.4e-05	0	0.000160979	7.3765e-05
d__Bacteria;p__Proteobacteria;c__Alphaproteobacteria;o__Sphingomonadales;f__Sphingomonadaceae	0.000323879	0.000205128	0	0	0	0.000325415	0	0	0	0	0	0	4.4e-05	0.000203978	0	0	6.89e-05
d__Bacteria;p__Proteobacteria;c__Alphaproteobacteria;o__Rhizobiales;Other	0.000138805	0.000410256	0	0	0	0.000390498	0	0	0	4.81e-05	0	0	4.4e-05	6.8e-05	0	0	6.87287e-05
d__Bacteria;p__Patescibacteria;c__Saccharimonadia;o__Saccharimonadales;f__Saccharimonadaceae	0.000277611	6.84e-05	0	0	0	6.51e-05	0.00044603	0	0	0	0	0	4.4e-05	3.4e-05	0	0.000160979	6.85075e-05
d__Bacteria;p__Firmicutes;c__Bacilli;o__Staphylococcales;f__Gemellaceae	9.25e-05	0.000136752	0	0	0	0.000162707	0	0	0	4.81e-05	0	0.000549602	0	0.000101989	0	0	6.82281e-05
d__Bacteria;p__Firmicutes;c__Bacilli;o__Lactobacillales;f__Carnobacteriaceae	4.63e-05	0.000547009	0	0.000160565	0	9.76e-05	0	0	0	0	0	0	0	6.8e-05	0	0.000160979	6.75283e-05
d__Bacteria;p__Actinobacteriota;c__Actinobacteria;o__Micrococcales;f__Micrococcaceae	0.000277611	0.000273504	0	0	0	0.000130166	0	0.00023344	0	4.81e-05	0	0	0	6.8e-05	0	0	6.44263e-05
d__Bacteria;p__Actinobacteriota;c__Actinobacteria;o__Propionibacteriales;f__Propionibacteriaceae	0	0.000205128	0	0	0	0.000357956	0	0	0	0	0	0.000274801	0	0.000101989	0	0	5.87421e-05
d__Bacteria;p__Firmicutes;c__Bacilli;o__Lactobacillales;f__Leuconostocaceae	0	0.000273504	0	0	0.000172682	0	0	0	0	9.63e-05	0	0	0.000219858	6.8e-05	0	0	5.18965e-05
d__Bacteria;p__Fusobacteriota;c__Fusobacteriia;o__Fusobacteriales;Other	0	0	0	0	0	0.000488122	0	0	0	0.000288795	0	0	0	0	0	0	4.85573e-05
d__Eukaryota;p__Basidiomycota;c__Agaricomycetes;o__Agaricales;Other	0	0.000752137	0	0	0	0	0	0	0	0	0	0	0	0	0	0	4.70086e-05
d__Bacteria;p__Cyanobacteria;c__Vampirivibrionia;o__Gastranaerophilales;f__Gastranaerophilales	0	0	0	0	0	0.000162707	0	0.000525241	0	0	0	0	0	3.4e-05	0	0	4.51218e-05
d__Bacteria;p__Firmicutes;c__Bacilli;o__Staphylococcales;f__Staphylococcaceae	0	0.000136752	0	0	0	0.000162707	0	5.84e-05	0	0	0	0	0	0.000135985	0.000222074	0	4.47449e-05
d__Bacteria;p__Proteobacteria;c__Gammaproteobacteria;o__Xanthomonadales;f__Xanthomonadaceae	9.25e-05	0.00034188	0	0	0	0.00022779	0	0	0	0	0	0	0	0	0	0	4.13856e-05
d__Bacteria;p__Actinobacteriota;c__Actinobacteria;o__Micrococcales;Other	0.000323879	0.000205128	0	0	0	6.51e-05	0	0	0	0	0	0	0	3.4e-05	0	0	3.92567e-05
d__Bacteria;p__Proteobacteria;c__Alphaproteobacteria;o__Rhizobiales;f__Xanthobacteraceae	0.000231342	0.000136752	0	0	0	0	0	0	0.000218842	0	0	0	0	0	0	0	3.66835e-05
d__Bacteria;p__Firmicutes;c__Clostridia;o__Lachnospirales;Other	0	0	0	0	0	0	0	0	0	9.63e-05	0.00041425	0	0	6.8e-05	0	0	3.61594e-05
d__Bacteria;p__Synergistota;c__Synergistia;o__Synergistales;f__Synergistaceae	0	0	0	0	0	6.51e-05	0	0	0	0	0	0	0	3.4e-05	0.000444148	0	3.3953e-05
d__Eukaryota;p__Ascomycota;Other;Other;Other	0.000185074	6.84e-05	0	0	0	9.76e-05	0	0	0.000109421	0	0	0	0	0	0	0	2.87809e-05
d__Bacteria;p__Actinobacteriota;c__Coriobacteriia;o__Coriobacteriales;f__Atopobiaceae	0	0.000205128	0	0.000160565	0	0	0	0	0	0	0	0	8.79e-05	0	0	0	2.83496e-05
d__Bacteria;p__Proteobacteria;c__Alphaproteobacteria;Other;Other	4.63e-05	0.000205128	0	0	0	0.000162707	0	0	0	0	0	0	0	0	0	0	2.58834e-05
d__Eukaryota;p__Ascomycota;c__Saccharomycetes;o__Saccharomycetales;Other	4.63e-05	0	0	0	0	0	0	5.84e-05	0	0	0	0	0.000307801	0	0	0	2.57813e-05
d__Bacteria;p__Firmicutes;c__Bacilli;o__Acholeplasmatales;f__Acholeplasmataceae	4.63e-05	0	0	0	0	3.25e-05	0.000223015	0	0	0	0	0	0	0	0	0	1.88634e-05
d__Eukaryota;p__Ascomycota;c__Saccharomycetes;o__Saccharomycetales;f__Saccharomycetaceae	0.000138805	6.84e-05	0	0	0	0	0	0	0	0	0	0	8.79e-05	0	0	0	1.84441e-05
d__Bacteria;p__Actinobacteriota;c__Actinobacteria;o__Micrococcales;f__Microbacteriaceae	4.63e-05	0.000136752	0	0	0	9.76e-05	0	0	0	0	0	0	0	0	0	0	1.75407e-05
d__Bacteria;p__Proteobacteria;c__Gammaproteobacteria;o__Pseudomonadales;f__Moraxellaceae	4.63e-05	0.000136752	0	0	0	9.76e-05	0	0	0	0	0	0	0	0	0	0	1.75407e-05
d__Eukaryota;p__Phragmoplastophyta;Other;Other;Other	0	0.000273504	0	0	0	0	0	0	0	0	0	0	0	0	0	0	1.7094e-05
d__Bacteria;p__Bacteroidota;c__Bacteroidia;o__Bacteroidales;f__Muribaculaceae	0	0	0	0	0	0.000162707	0	0	0	0	0	0	0	0.000101989	0	0	1.65435e-05
d__Bacteria;p__Bacteroidota;c__Bacteroidia;o__Bacteroidales;f__uncultured	0	0	0	0	0	0.000260332	0	0	0	0	0	0	0	0	0	0	1.62708e-05
d__Bacteria;p__Actinobacteriota;c__Coriobacteriia;o__Coriobacteriales;f__Coriobacteriales_Incertae_Sedis	0	0	0	0	0	0	0	0.00023344	0	0	0	0	0	0	0	0	1.459e-05
d__Bacteria;p__Bacteroidota;c__Bacteroidia;o__Flavobacteriales;f__Flavobacteriaceae	0	0	0	0	0	0	0	0.00023344	0	0	0	0	0	0	0	0	1.459e-05
d__Bacteria;p__Verrucomicrobiota;c__Verrucomicrobiae;o__Opitutales;f__Puniceicoccaceae	0	0	0	0	0	0	0.000223015	0	0	0	0	0	0	0	0	0	1.39384e-05
d__Bacteria;p__Desulfobacterota;c__Desulfovibrionia;o__Desulfovibrionales;Other	0	0	0	0	0	0	0	0	0	0	0	0	0	0	0.000222074	0	1.38796e-05
d__Bacteria;p__Actinobacteriota;c__Actinobacteria;o__Propionibacteriales;f__Nocardioidaceae	4.63e-05	6.84e-05	0	0	0	3.25e-05	0	5.84e-05	0	0	0	0	0	0	0	0	1.285e-05
d__Bacteria;p__Actinobacteriota;c__Actinobacteria;o__Corynebacteriales;f__Corynebacteriaceae	0	0.000205128	0	0	0	0	0	0	0	0	0	0	0	0	0	0	1.28205e-05
d__Bacteria;p__Firmicutes;c__Bacilli;o__Bacillales;f__Bacillaceae	0	0.000136752	0	0	0	6.51e-05	0	0	0	0	0	0	0	0	0	0	1.26158e-05
d__Bacteria;p__Campilobacterota;c__Campylobacteria;o__Campylobacterales;f__Campylobacteraceae	4.63e-05	0.000136752	0	0	0	0	0	0	0	0	0	0	0	0	0	0	1.14408e-05
d__Eukaryota;p__Basidiomycota;c__Malasseziomycetes;o__Malasseziales;f__Malasseziaceae	0	6.84e-05	0	0	0	6.51e-05	0	0	0	0	0	0	0	3.4e-05	0	0	1.04688e-05
d__Bacteria;p__Actinobacteriota;c__Actinobacteria;o__Euzebyales;f__Euzebyaceae	0	0.000136752	0	0	0	0	0	0	0	0	0	0	0	0	0	0	8.547e-06
d__Bacteria;p__Firmicutes;c__Clostridia;o__Clostridia;f__Hungateiclostridiaceae	0	0	0	0	0	0	0	0.00011672	0	0	0	0	0	0	0	0	7.295e-06
d__Bacteria;p__Cyanobacteria;c__Cyanobacteriia;o__Synechococcales;f__Cyanobiaceae	0	0	0	0	0	0	0	0	0.000109421	0	0	0	0	0	0	0	6.83881e-06
d__Eukaryota;p__Ascomycota;c__Dothideomycetes;o__Capnodiales;f__Mycosphaerellaceae	0	6.84e-05	0	0	0	0	0	0	0	0	0	0	0	3.4e-05	0	0	6.4e-06
d__Eukaryota;p__Basidiomycota;Other;Other;Other	0	6.84e-05	0	0	0	0	0	0	0	0	0	0	0	3.4e-05	0	0	6.4e-06
d__Bacteria;p__Gemmatimonadota;c__Gemmatimonadetes;o__Gemmatimonadales;f__Gemmatimonadaceae	0	6.84e-05	0	0	0	3.25e-05	0	0	0	0	0	0	0	0	0	0	6.30625e-06
d__Bacteria;p__Actinobacteriota;c__Thermoleophilia;o__Solirubrobacterales;f__Solirubrobacteraceae	0	0	0	0	0	9.76e-05	0	0	0	0	0	0	0	0	0	0	6.1e-06
d__Bacteria;p__Cyanobacteria;Other;Other;Other	0	0	0	0	0	3.25e-05	0	5.84e-05	0	0	0	0	0	0	0	0	5.68125e-06
d__Bacteria;p__Patescibacteria;c__Saccharimonadia;o__Saccharimonadales;f__Saccharimonadales	4.63e-05	0	0	0	0	3.25e-05	0	0	0	0	0	0	0	0	0	0	4.925e-06
d__Bacteria;p__Planctomycetota;c__Planctomycetes;o__Gemmatales;f__Gemmataceae	0	6.84e-05	0	0	0	0	0	0	0	0	0	0	0	0	0	0	4.275e-06
d__Bacteria;p__Planctomycetota;c__Planctomycetes;o__Isosphaerales;f__Isosphaeraceae	0	6.84e-05	0	0	0	0	0	0	0	0	0	0	0	0	0	0	4.275e-06
d__Bacteria;p__Proteobacteria;c__Gammaproteobacteria;o__Oceanospirillales;Other	0	6.84e-05	0	0	0	0	0	0	0	0	0	0	0	0	0	0	4.275e-06
d__Bacteria;p__Verrucomicrobiota;c__Verrucomicrobiae;o__Pedosphaerales;f__Pedosphaeraceae	0	6.84e-05	0	0	0	0	0	0	0	0	0	0	0	0	0	0	4.275e-06
d__Bacteria;p__Verrucomicrobiota;c__Kiritimatiellae;o__WCHB1-41;f__WCHB1-41	0	0	0	0	0	0	0	0	0	0	0	0	0	6.8e-05	0	0	4.25e-06
d__Bacteria;p__Actinobacteriota;c__Actinobacteria;o__Micromonosporales;f__Micromonosporaceae	0	0	0	0	0	6.51e-05	0	0	0	0	0	0	0	0	0	0	4.06875e-06
d__Bacteria;p__Actinobacteriota;c__Thermoleophilia;o__Solirubrobacterales;f__67-14	0	0	0	0	0	6.51e-05	0	0	0	0	0	0	0	0	0	0	4.06875e-06
d__Bacteria;p__Myxococcota;c__Myxococcia;o__Myxococcales;f__Myxococcaceae	0	0	0	0	0	6.51e-05	0	0	0	0	0	0	0	0	0	0	4.06875e-06

### Sheet: Table S6
Table S4. Relative abundance of eukaryotes across metagenomic datasets at the family level based on V9 region of 18S rRNA gene identified using mitag4taxa and 18S rRNA gene amplicons of the same region
Taxon	1-2_SBBasin_16.4	19-20_SBBasin_11.8	29-30_SBBasin_7.3	41-42_SBBasin_4.3	55-56_SBBasin_1.2
Eukaryota; Retaria; Polycystinea; Collodaria; Collodaria	0.126299	0.374046	0.288295	0.299845	0
Eukaryota; Ascomycota; Leotiomycetes;Other;Other	0	0.00869875	0.0384394	0.0166581	0.426423
Eukaryota; Ascomycota; Leotiomycetes; Leotiomycetes; Leotiomycetes	0.00971534	0.00869875	0	0.0333161	0.424155
Eukaryota; Retaria; Polycystinea; Spumellaria; Spumellaria	0.029146	0.0260963	0.192197	0.149923	0.00680462
Eukaryota; Diatomea;Other;Other;Other	0.0680074	0.121783	0.134538	0.0333161	0.011341
Eukaryota; Diatomea; Mediophyceae; Mediophyceae; Mediophyceae	0.0485767	0.034795	0.0768787	0.0166581	0.00680462
Eukaryota; Ochrophyta; Phaeophyceae;Other;Other	0.0680074	0.00869875	0	0.0666322	0
Eukaryota; Dinoflagellata; Dinophyceae;Other;Other	0.0971534	0	0.0192197	0.0166581	0.00453641
Eukaryota; Arthropoda;Other;Other;Other	0.0388614	0.0173975	0	0.0666322	0.00567052
Eukaryota; Ascomycota;Other;Other;Other	0.00971534	0	0	0.0333161	0.0612416
Eukaryota; Cnidaria; Hydrozoa; Siphonophorae; Siphonophorae	0.0194307	0.0434938	0.0192197	0.0166581	0.00226821
Eukaryota; MAST-1; MAST-1C; MAST-1C; MAST-1C	0.00971534	0.0260963	0.057659	0	0.00453641
Eukaryota; Dinoflagellata;Other;Other;Other	0.0680074	0.00869875	0.0192197	0	0
Eukaryota; Arthropoda; Maxillopoda; Calanoida; Calanoida	0	0.00869875	0.0192197	0.0333161	0.00793872
Eukaryota; Vertebrata; Actinopterygii; Teleostei; Teleostei	0	0.0173975	0	0.0499742	0
Eukaryota; Protalveolata; Syndiniales; Syndiniales; Syndiniales	0.00971534	0.0173975	0	0.0333161	0.00226821
Eukaryota; Ascomycota; Sordariomycetes;Other;Other	0	0.0173975	0.0192197	0.0166581	0
Eukaryota; Protalveolata; Protalveolata; Protalveolata; Protalveolata	0.0485767	0	0	0	0.0011341
Eukaryota; Euglenozoa; Diplonemea; Diplonemea; Diplonemea	0.029146	0.0173975	0	0	0
Eukaryota; Arthropoda; Malacostraca; Eucarida; Eucarida	0	0.00869875	0.0192197	0.0166581	0
Eukaryota; Tunicata; Appendicularia; Copelata; Oikopleuridae	0	0	0.0192197	0.0166581	0.00453641
Eukaryota; Cnidaria; Hydrozoa; Leptothecata; Leptothecata	0.0388614	0	0	0	0
Eukaryota; Cnidaria; Scyphozoa; Semaeostomeae; Semaeostomeae	0.0194307	0	0.0192197	0	0
Eukaryota; Annelida; Polychaeta; Eunicida; Eunicida	0.0194307	0	0	0.0166581	0.0011341
Minor groups	0.242203	0.23451	0.0582356	0.0671486	0.0292077
